# NDUFA4L2 rescues hyperoxia-induced migration defects in retinal endothelial cells by reversing isocitrate dehydrogenase flux blockade

**DOI:** 10.64898/2026.07.14.738274

**Authors:** Hyungryun Jang, Ashwin Chandra, Kobe Tray, Brooke Linnehan, Fabian Schulte, Gopalan Gnanaguru, Charandeep Singh

## Abstract

Retinopathy of prematurity (ROP) is caused by hyperoxic exposure of prematurely born infants. The mouse model of oxygen-induced retinopathy (OIR) recapitulates pathological features of both phase I and phase II ROP. We here looked at the retinal proteins that change in response to hyperoxia in phase I of the mouse model of OIR. Using tandem mass tag labeled proteomics, we found several differentially expressed proteins (DEPs) in phase I of OIR. Of all the DEPs, we investigated the role of previously unknown protein NADH dehydrogenase [ubiquinone] 1 alpha subcomplex subunit 4-like 2 (NDUFA4L2). NDUFA4L2 protein and its paralog NDUFA4 are both mitochondrial complex I proteins; however, here we demonstrate that NDUFA4L2 changes in both phases of OIR, with no changes in its paralog NDUFA4, implying its unique function in pathophysiology of the disease. We demonstrate that NDUFA4L2 is an oxygen-sensitive protein and regulates retinal endothelial cell migration by rescuing isocitrate dehydrogenase flux impaired by hyperoxia in phase I of OIR.
