## Supplemental Table 1 for "NDUFA4L2 rescues hyperoxia-induced migration defects in retinal endothelial cells by reversing isocitrate dehydrogenase flux blockade"

### Sheet: Sheet1
Pathway	P-value (Holm-Bonferroni)	Matches	Reactome ID
Transport of small molecules	3.81703e-10	E9Q3M5,E9Q9W4,G5E829,O35316,O35454,O35600,O35633,O55143,O70228,P17426,P17427,P28571,P31648,P31649,P31650,P41234,P43006,P53986,P55012,P62874,P62880,P62881,P98156,P98197,P98200,Q2TV84,Q5DTL9,Q60714,Q61011,Q61285,Q61418,Q61420,Q68FD5,Q6DFW5,Q6P5F7,Q6PHZ2,Q6PIC6,Q6PIE5,Q6Q477,Q6ZQ38,Q80WG5,Q80XR2,Q8BG16,Q8BGY9,Q8BLV3,Q8BTY2,Q8CGA3,Q8JZR6,Q8K2P7,Q8K448,Q8R3L5,Q8R4H9,Q8VDJ3,Q8VDN2,Q8VHL0,Q91V14,Q91VE0,…	R-MMU-382551
Transmission across Chemical Synapses	8.9314e-08	B2RSH2,D3Z7P3,O08599,O35633,O70589,P15105,P17426,P17427,P20444,P23819,P31648,P31649,P31650,P43006,P46460,P48320,P62874,P62880,P62881,P68404,Q01341,Q61011,Q64331,Q6PHZ2,Q80T41,Q8BGY9,Q8BWF0,Q8K2P7,Q9DBG3,Q9JM63,Q9WUT3	R-MMU-112315
The phototransduction cascade	3.17499e-07	O54828,P15409,P20612,P23440,P27664,P29974,P52785,P62874,P62881,Q5SDA5,Q8VBV8,Q9WVL4	R-MMU-2514856
Ion transport by P-type ATPases	8.67266e-07	G5E829,O55143,O70228,P98197,P98200,Q6DFW5,Q6PHZ2,Q6PIC6,Q6PIE5,Q6Q477,Q80XR2,Q8VDN2,Q9EPE9,Q9QZW0,Q9R0K7	R-MMU-936837
Inactivation, recovery and regulation of the phototransduction cascade	3.63429e-06	O54828,P15409,P20612,P23440,P27664,P29974,P52785,P62881,Q5SDA5,Q8VBV8,Q9WVL4	R-MMU-2514859
Visual phototransduction	5.08348e-06	O35599,O35600,O54828,P15409,P20612,P23440,P27664,P29974,P51491,P52785,P62874,P62881,Q5SDA5,Q8BYK4,Q8VBV8,Q91ZX7,Q9QYF1,Q9WVL4	R-MMU-2187338
Neuronal System	5.53955e-06	B2RSH2,D3Z7P3,O08599,O35219,O35633,O70589,O88704,P15105,P17426,P17427,P20444,P23819,P31648,P31649,P31650,P43006,P46460,P48320,P62874,P62880,P62881,P68404,P97772,Q01341,Q08460,Q61011,Q61730,Q64331,Q6PHZ2,Q80T41,Q8BGY9,Q8BWF0,Q8CFS6,Q8K2P7,Q9DBG3,Q9JM63,Q9WUT3	R-MMU-112316
SLC-mediated transmembrane transport	1.95124e-05	E9Q3M5,E9Q9W4,O35316,O35633,P28571,P31648,P31649,P31650,P43006,P53986,P55012,Q5DTL9,Q60714,Q61420,Q8BG16,Q8BGY9,Q8BLV3,Q8BTY2,Q8CGA3,Q8JZR6,Q8K2P7,Q8R3L5,Q8R4H9,Q8VHL0,Q91V14,Q91VE0,Q91WD8,Q924N4,Q9QXW9	R-MMU-425407
Activation of the phototransduction cascade	0.00035205	P15409,P20612,P23440,P27664,P29974,P62874	R-MMU-2485179
Trafficking of AMPA receptors	0.00219757	P17426,P17427,P20444,P23819,P46460,P68404,Q64331,Q6PHZ2,Q9DBG3	R-MMU-399719
Glutamate binding, activation of AMPA receptors and synaptic plasticity	0.00219757	P17426,P17427,P20444,P23819,P46460,P68404,Q64331,Q6PHZ2,Q9DBG3	R-MMU-399721
Trafficking of GluR2-containing AMPA receptors	0.00237646	P17426,P17427,P20444,P23819,P46460,P68404,Q9DBG3	R-MMU-416993
Transport of inorganic cations/anions and amino acids/oligopeptides	0.00309129	E9Q3M5,O35316,O35633,P43006,P55012,Q5DTL9,Q8BG16,Q8BLV3,Q8BTY2,Q8CGA3,Q8JZR6,Q8K2P7,Q91V14,Q91WD8,Q924N4,Q9QXW9	R-MMU-425393
Neurotransmitter release cycle	0.00370303	D3Z7P3,O08599,O35633,O70589,P31648,P31649,P31650,P43006,P48320,Q8BGY9,Q8BWF0	R-MMU-112310
GABA synthesis, release, reuptake and degradation	0.00576091	O08599,O35633,P31648,P31649,P31650,P48320,Q8BWF0	R-MMU-888590
Ion channel transport	0.00888402	G5E829,O35454,O55143,O70228,P98197,P98200,Q2TV84,Q61418,Q6DFW5,Q6P5F7,Q6PHZ2,Q6PIC6,Q6PIE5,Q6Q477,Q80XR2,Q8VDN2,Q9EPE9,Q9QZW0,Q9R0K7,Q9Z1G4	R-MMU-983712
Neurotransmitter receptors and postsynaptic signal transmission	0.0124564	B2RSH2,P17426,P17427,P20444,P23819,P46460,P62874,P62880,P62881,P68404,Q01341,Q61011,Q64331,Q6PHZ2,Q80T41,Q9DBG3,Q9JM63,Q9WUT3	R-MMU-112314
WNT5A-dependent internalization of FZD4	0.0172364	P17426,P17427,P20444,P68404,Q68FD5,Q9DBG3	R-MMU-5099900
